# p53 modulates kinase inhibitor resistance and lineage plasticity in NF1-related MPNSTs

**DOI:** 10.1101/2023.01.18.523629

**Authors:** Jamie L. Grit, Lauren E. McGee, Elizabeth A. Tovar, Curt J. Essenburg, Emily Wolfrum, Ian Beddows, Kaitlin Williams, Rachael Sheridan, Josh Schipper, Marie Adams, Menusha Arumugam, Thomas Vander Woude, Sharavana Gurunathan, Jeffrey M. Field, Julia Wulfkuhle, Emanuel F. Petricoin, Carrie R. Graveel, Matthew R. Steensma

**Affiliations:** Department of Cell Biology, Van Andel Research Institute, Grand Rapids, MI 49503, USA; Bioinformatics & Biostatistics Core, Van Andel Research Institute, Grand Rapids, MI 49503, USA; Flow Cytometry Core, Van Andel Research Institute, Grand Rapids, MI 49503, USA; Genomics Core, Van Andel Research Institute, Grand Rapids, MI 49503, USA; Department of Pharmacology, University of Pennsylvania Perelman School of Medicine, Philadelphia, PA 19104, USA; Center for Applied Proteomics and Molecular Medicine, George Mason University, Manassas, VA 20110, USA; Helen DeVos Children’s Hospital, Spectrum Health System, Grand Rapids, MI 49503, USA; Michigan State University College of Human Medicine, Grand Rapids, MI 49503, USA

**Author notes:** Corresponding Authors: Carrie R. Graveel, PhD, Van Andel Research Institute, 333 Bostwick Ave. NE, Grand Rapids MI, 49503, Van Andel Research Institute, 333 Bostwick Ave. NE, Grand Rapids MI, 49503.

**Keywords:** NF1, MPNST, p53, resistance, plasticity

## Abstract

Malignant peripheral nerve sheath tumors (MPNSTs) are chemotherapy resistant sarcomas that are a leading cause of death in neurofibromatosis type 1 (NF1). Although NF1-related MPNSTs derive from neural crest cell origin, they also exhibit intratumoral heterogeneity. *TP53* mutations are associated with significantly decreased survival in MPNSTs, however the mechanisms underlying *TP53-*mediated therapy responses are unclear in the context of *NF1*-deficiency. We evaluated the role of two commonly altered genes, *MET* and *TP53*, in kinome reprograming and cellular differentiation in preclinical MPNST mouse models. We previously showed that *MET* amplification occurs early in human MPNST progression and that *Trp53* loss abrogated MET-addiction resulting in MET inhibitor resistance. Here we demonstrate a novel mechanism of therapy resistance whereby p53 alters MET stability, localization, and downstream signaling leading to kinome reprogramming and lineage plasticity. *Trp53* loss also resulted in a shift from RAS/ERK to AKT signaling and enhanced sensitivity to MEK and mTOR inhibition. In response to MET, MEK and mTOR inhibition, we observed broad and heterogeneous activation of key differentiation genes in *Trp53*-deficient lines suggesting *Trp53* loss also impacts lineage plasticity in MPNSTs. These results demonstrate the mechanisms by which p53 loss alters MET dependency and therapy resistance in MPNSTS through kinome reprogramming and phenotypic flexibility.
