## Supplementary material for "p53 modulates kinase inhibitor resistance and lineage plasticity in NF1-related MPNSTs": Table 1

Cell.line	Time	gene	logFC	t	SE	adj.P.Val
NF1-MET	2	AKT S473	1.922302123	13.17752484	0.145877329	8.98E-07
NF1-MET	2	S6RP S240/S244	1.901331348	12.18886476	0.155989207	1.13E-06
NF1-MET	2	S6RP S235/S236	2.113685262	7.427556054	0.284573451	0.000191344
NF1-MET	2	SAPK/JNK T183/Y185	-0.357780978	-7.176927867	0.04985155	0.00020508
NF1-MET	2	PRAS40 T246	0.427694519	6.446338782	0.066346888	0.000486589
NF1-MET	2	ERK1/2 T202/Y204	1.211520394	6.189667411	0.195732713	0.0006043
NF1-MET	2	p90RSK S380	0.279372169	5.196687333	0.053759665	0.002642982
NF1-MET	2	IRS1 S612	0.351537864	5.113142028	0.068751829	0.002654418
NF1-MET	2	Cofilin S3	-0.386870886	-5.04811324	0.076636729	0.002654418
NF1-MET	2	B-RAF S445	-0.373076735	-4.73781656	0.078744445	0.004054089
NF1-MET	2	FOXO1 T24/FOXO3a T32	0.350437141	4.692337306	0.074682854	0.004054089
NF1-MET	2	p70S6K S371	0.34623766	4.503365928	0.076884194	0.00497755
NF1-MET	2	TYK2 Y1054/Y1055	0.207025297	4.48444698	0.046165179	0.00497755
NF1-MET	2	EGFR Y1068	1.833693254	4.169044594	0.439835366	0.008210613
NF1-MET	2	AMPKa1 S485	0.60751555	4.096781071	0.148290948	0.008754974
NF1-MET	2	MEK1/2 S217/S221	0.382514877	4.021501455	0.095117428	0.009434676
NF1-MET	2	JAK2 Y1007	-0.563544454	-3.981228378	0.141550396	0.009459995
NF1-MET	2	ATF2 T71	-0.493146086	-3.956642856	0.124637503	0.009459995
NF1-MET	2	C-RAF S338	0.366910981	3.629966153	0.101078348	0.016447315
NF1-MET	2	elF4G S1108	0.347419148	3.590275085	0.096766721	0.016447315
NF1-MET	2	PRK1 T774/PRK2 T816	-0.554399931	-3.579608311	0.154877261	0.016447315
NF1-MET	2	SGK1 S78	0.328678952	3.158633033	0.10405734	0.033940163
NF1-MET	2	Ephrin A3 Y799/A4 Y799/A5 Y833	0.211585037	3.150067002	0.067168424	0.033940163
NF1-MET	2	4EBP1 T70	-0.141851826	-3.118418469	0.045488387	0.03454584
NF1-MET	2	PDGFRb Y751	0.224593878	3.041081528	0.073853291	0.038423831
NF1-MET	2	PYK2 Y402	-0.357038387	-2.963657163	0.12047223	0.042611794
NF1-MET	2	ATPcitrate Lyase S454	0.578983064	2.92971822	0.197624147	0.042611794
NF1-MET	2	PKCa-BII T638/T641	-0.268588053	-2.92711569	0.091758605	0.042611794
NF1-MET	2	STAT3 Y705	-0.199537985	-2.901091404	0.068780316	0.043228251
NF1-MET	2	p90RSK T359/S363	0.299326773	2.790135479	0.107280372	0.051579862
NF1-MET	2	NFKB p65 S536	0.384217692	2.734680663	0.140498193	0.055441102
NF1-MET	2	AKT T308	-0.140812972	-2.609527129	0.053961107	0.068011589
NF1-MET	2	Paxillin Y118	-0.425764858	-2.462668149	0.172887629	0.086838723
NF1-MET	2	Chk1 S345	-0.385540662	-2.430346807	0.158636068	0.089515615
NF1-MET	2	AXL Y702	-0.224327571	-2.361084704	0.095010387	0.098886672
NF1-MET	2	PAK1 S199/S204-PAK2 S192/S197	0.288540675	2.336184697	0.123509359	0.100219981
NF1-MET	2	cABL Y245	0.256465918	2.323768124	0.110366398	0.100219981
NF1-MET	2	FRS2a Y436	0.130796537	2.147269734	0.060912951	0.134777023
NF1-MET	2	FOXO1 S256	-0.159413387	-2.108642238	0.075600016	0.137625892
NF1-MET	2	Raf S259	-0.354879646	-2.107342191	0.168401529	0.137625892
NF1-MET	2	AMPKb1 S108	0.227215981	2.077323391	0.109379205	0.141727924
NF1-MET	2	Acetyl CoAC S79	0.194756604	1.987884072	0.097971812	0.162333371
NF1-MET	2	eNOS S1177	-0.132242743	-1.90489787	0.069422485	0.183577551
NF1-MET	2	elF4E S209	0.20749804	1.888237211	0.109889816	0.184719755
NF1-MET	2	LIMK1 T508/LIMK2 T505	0.502971608	1.874645387	0.268302267	0.184957224
NF1-MET	2	ELK-1 S383	-0.126221239	-1.848627836	0.06827834	0.189327013
NF1-MET	2	p70S6K T389	-0.223079564	-1.830005003	0.121901068	0.19138652
NF1-MET	2	CRKII Y221	0.161829588	1.71803078	0.094194813	0.224956683
NF1-MET	2	AMPKa T172	-0.106060366	-1.711454358	0.061970899	0.224956683
NF1-MET	2	STAT5 Y694	-0.12552217	-1.648615013	0.076137952	0.245083145
NF1-MET	2	STAT4 Y693	0.188068483	1.636372925	0.114930087	0.245246876
NF1-MET	2	PKCz-L T410/T403	-0.340169334	-1.613562251	0.210818847	0.249846724
NF1-MET	2	MST1 T183/MST2 T180	-0.116366722	-1.55288187	0.074935978	0.270957325
NF1-MET	2	HSP27 S82	0.204477521	1.433895702	0.142602786	0.314784611
NF1-MET	2	PAK2 S20	0.075958983	1.427312817	0.053218175	0.314784611
NF1-MET	2	PTEN S380	0.09618027	1.425906581	0.067452013	0.314784611
NF1-MET	2	Aurora AT288/BT232/CT198	-0.075020147	-1.388531212	0.05402842	0.328084638
NF1-MET	2	IGF1R beta total	-0.109648759	-1.313599187	0.083472005	0.358184767
NF1-MET	2	SUMO2/3 total	-0.088966648	-1.309940521	0.067916555	0.358184767
NF1-MET	2	PDK1 S241	0.119972047	1.283834566	0.093448214	0.36659027
NF1-MET	2	EGFR	-0.115202589	-1.212201788	0.095035819	0.395688162
NF1-MET	2	HSP90a T5/T7	0.061561236	1.211513227	0.050813507	0.395688162
NF1-MET	2	STAT1 Y701	0.091864833	1.197848256	0.076691544	0.397412797
NF1-MET	2	p38 MAPK T180/Y182	-0.090398979	-1.159134316	0.077988356	0.414215723
NF1-MET	2	MCSFR Y732	0.09161124	1.127143873	0.081277326	0.425867883
NF1-MET	2	FOXO3a S256	0.064443492	1.113218684	0.057889337	0.425867883
NF1-MET	2	ERBB2 Y1248	0.054571225	1.102954623	0.049477307	0.425867883
NF1-MET	2	EGFR Y1148	0.057698423	1.098267471	0.052535857	0.425867883
NF1-MET	2	MET Y1234/Y1235	0.062520874	1.084193355	0.057665797	0.428245587
NF1-MET	2	ALK Y1586	0.048094682	1.007265605	0.047747766	0.453860046
NF1-MET	2	IGF1R Y1135/Y1136-IR Y1150/Y1151	0.048104918	0.995876617	0.048304094	0.453860046
NF1-MET	2	PKCa-BII T638/T641.1	0.100953368	0.992699373	0.101695811	0.453860046
NF1-MET	2	ERBB3 total	-0.089390304	-0.991566511	0.090150588	0.453860046
NF1-MET	2	SEK1/MKK4 S80	0.062495857	0.984466402	0.06348196	0.453860046
NF1-MET	2	mTOR S2448	0.11995107	0.983356482	0.121981268	0.453860046
NF1-MET	2	ATR S428	0.06010448	0.916346836	0.065591409	0.48923586
NF1-MET	2	Insulin Rec beta total	0.139451477	0.907646742	0.153640696	0.48923586
NF1-MET	2	4EBP1 S65	-0.071161791	-0.898915627	0.079164039	0.48923586
NF1-MET	2	4EBP1 T37/46	0.086559049	0.837613545	0.103340077	0.517529735
NF1-MET	2	cKit Y719	-0.047101592	-0.822027741	0.057299273	0.517529735
NF1-MET	2	EGFR Y1173	-0.060353872	-0.821221992	0.073492761	0.517529735
NF1-MET	2	FAK Y576/Y577	-0.084928722	-0.817651773	0.103869061	0.517529735
NF1-MET	2	ERBB3 Y1197	0.03893665	0.745070258	0.052259031	0.5603899
NF1-MET	2	RAS-GRF1 S916	-0.037999327	-0.725068367	0.052407923	0.567581099
NF1-MET	2	ERBB3 Y1289	-0.047112954	-0.681180319	0.069163704	0.591686368
NF1-MET	2	ATF2 T69/71	0.287905702	0.553428151	0.520222365	0.678726405
NF1-MET	2	cKit Y719.1	-0.026938522	-0.523060932	0.05150169	0.694087297
NF1-MET	2	PTEN total	-0.038462342	-0.465095131	0.082697795	0.730972672
NF1-MET	2	JAK1 Y1022/Y1023	-0.02886501	-0.446166932	0.064695539	0.737499192
NF1-MET	2	ERK 1/2 total	-0.021646902	-0.430497215	0.050283489	0.741470992
NF1-MET	2	cAbl T735	0.015672364	0.28602473	0.054793736	0.840427895
NF1-MET	2	PAK1 T423/PAK2 T402	0.015374589	0.283991317	0.054137532	0.840427895
NF1-MET	2	IGF1R Y1131/IR Y1146	-0.018281078	-0.233796222	0.078192357	0.871708101
NF1-MET	2	YAP S127	0.020694077	0.215920833	0.095841039	0.876766942
NF1-MET	2	FGFR Y653/Y654	0.010820267	0.192137219	0.056315308	0.885142626
NF1-MET	2	GSK3aB S21/S9	-0.024481708	-0.182183964	0.134379047	0.885142626
NF1-MET	2	SRC Family Y416	-0.017649341	-0.160619595	0.109882865	0.892964663
NF1-MET	2	SRC Y527	0.003733285	0.060600902	0.061604442	0.962342908
NF1-MET	2	ERBB4 total	-0.001936876	-0.017160856	0.112865928	0.986575511
NF1-P53	2	ERK1/2 T202/Y204	3.010364583	17.13568196	0.175678131	5.99E-08
NF1-P53	2	PDGFRb Y751	0.904525529	10.11412579	0.089431904	1.28E-05
NF1-P53	2	GSK3aB S21/S9	0.669624449	8.432233252	0.079412467	6.15E-05
NF1-P53	2	AKT T308	0.71647495	6.663274863	0.107525949	0.000511218
NF1-P53	2	AKT S473	1.218304914	6.49272911	0.187641421	0.000526599
NF1-P53	2	elF4E S209	1.313683465	6.217691262	0.211281553	0.000665189
NF1-P53	2	IGF1R beta total	0.489705544	5.435102443	0.090100518	0.001972004
NF1-P53	2	C-RAF S338	0.494346801	5.203431476	0.095004	0.002497863
NF1-P53	2	MEK1/2 S217/S221	0.340689965	5.079591142	0.067070352	0.002497863
NF1-P53	2	FGFR Y653/Y654	0.334713668	5.078976972	0.065901789	0.002497863
NF1-P53	2	RAS-GRF1 S916	0.718165835	4.879138263	0.147191122	0.003191807
NF1-P53	2	CRKII Y221	0.780558668	4.761242432	0.163940123	0.003585727
NF1-P53	2	TYK2 Y1054/Y1055	0.343089769	4.350194218	0.07886769	0.006821601
NF1-P53	2	p90RSK T359/S363	2.446636721	4.232685332	0.578034163	0.007818765
NF1-P53	2	YAP S127	0.30150881	4.078700928	0.073922755	0.009320997
NF1-P53	2	EGFR Y1068	0.436628558	4.061619405	0.107501101	0.009320997
NF1-P53	2	PKCz-L T410/T403	0.429872432	3.905731493	0.110061952	0.011659665
NF1-P53	2	Cofilin S3	0.419253559	3.722958236	0.112613017	0.015416075
NF1-P53	2	ERBB2 Y1248	0.403440708	3.682397883	0.109559239	0.015444474
NF1-P53	2	AMPKa T172	0.294335447	3.665033139	0.080309082	0.015444474
NF1-P53	2	SGK1 S78	0.78686947	3.243479394	0.242600422	0.032293889
NF1-P53	2	PKCa-BII T638/T641.1	0.411619851	3.196770414	0.128761155	0.032500124
NF1-P53	2	FOXO3a S256	0.180072557	3.191579087	0.056421148	0.032500124
NF1-P53	2	SRC Y527	0.393073974	3.129259805	0.125612445	0.03361802
NF1-P53	2	PYK2 Y402	0.611115205	3.129124953	0.195299074	0.03361802
NF1-P53	2	NFKB p65 S536	0.285184916	3.091711009	0.092241777	0.03467691
NF1-P53	2	ELK-1 S383	0.241889867	3.033426738	0.079741457	0.037253839
NF1-P53	2	STAT3 Y705	0.264961472	2.993820517	0.088502791	0.038371634
NF1-P53	2	ATR S428	0.333482114	2.979610307	0.111921386	0.038371634
NF1-P53	2	ERBB3 Y1197	0.209400955	2.921352907	0.071679445	0.040882897
NF1-P53	2	4EBP1 T37/46	0.232743611	2.910281191	0.079972895	0.040882897
NF1-P53	2	cKit Y719	0.17288198	2.882589378	0.059974543	0.041716331
NF1-P53	2	HSP27 S82	0.546905289	2.625662433	0.208292308	0.065387908
NF1-P53	2	EGFR Y1148	0.300051483	2.338387089	0.128315575	0.107877848
NF1-P53	2	PAK2 S20	0.421223599	2.311456784	0.182232954	0.110081135
NF1-P53	2	JAK1 Y1022/Y1023	0.226719736	2.282915398	0.099311493	0.112739035
NF1-P53	2	elF4G S1108	0.447932511	2.190751451	0.204465235	0.120340855
NF1-P53	2	LIMK1 T508/LIMK2 T505	-0.445656431	-2.166426331	0.205710402	0.120340855
NF1-P53	2	ATF2 T69/71	-4.483851066	-2.156060658	2.079649777	0.120340855
NF1-P53	2	Ephrin A3 Y799/A4 Y799/A5 Y833	0.219927822	2.155791819	0.102017189	0.120340855
NF1-P53	2	AXL Y702	0.16013891	2.144282221	0.074681825	0.120340855
NF1-P53	2	Chk1 S345	-0.867735767	-2.141068475	0.405281651	0.120340855
NF1-P53	2	EGFR Y1173	0.594358949	2.125542156	0.279626987	0.120340855
NF1-P53	2	p90RSK S380	0.206042768	2.123177847	0.097044516	0.120340855
NF1-P53	2	eNOS S1177	0.349582937	2.117582399	0.165085872	0.120340855
NF1-P53	2	S6RP S235/S236	-0.438272388	-2.111031895	0.207610501	0.120340855
NF1-P53	2	SAPK/JNK T183/Y185	0.226261372	2.047154124	0.110524835	0.130212957
NF1-P53	2	JAK2 Y1007	0.339950076	2.035897464	0.166977995	0.130212957
NF1-P53	2	SUMO2/3 total	0.188737227	2.031289417	0.092914985	0.130212957
NF1-P53	2	Raf S259	0.350285464	1.942261354	0.180349294	0.149278961
NF1-P53	2	PAK1 T423/PAK2 T402	0.112535305	1.900196996	0.059222968	0.15750216
NF1-P53	2	4EBP1 T70	0.225779621	1.866683435	0.120952282	0.162348866
NF1-P53	2	SEK1/MKK4 S80	0.270497053	1.86055151	0.145385415	0.162348866
NF1-P53	2	PKCa-BII T638/T641	0.311119633	1.766824766	0.176089695	0.187145595
NF1-P53	2	ALK Y1586	0.132000358	1.730004546	0.076300585	0.195442004
NF1-P53	2	MET Y1234/Y1235	0.136078743	1.712320537	0.079470368	0.195442004
NF1-P53	2	Acetyl CoAC S79	0.192622266	1.709275461	0.112692349	0.195442004
NF1-P53	2	cKit Y719.1	-0.095457855	-1.55748383	0.061289789	0.247059458
NF1-P53	2	Insulin Rec beta total	0.243733375	1.522261582	0.160112676	0.257181237
NF1-P53	2	PTEN total	0.271065562	1.481409013	0.182978205	0.270097317
NF1-P53	2	ATF2 T71	-0.170476165	-1.469068285	0.116043731	0.270969174
NF1-P53	2	mTOR S2448	0.236164957	1.413586657	0.167067902	0.291137456
NF1-P53	2	cAbl T735	0.233992294	1.383691566	0.169107263	0.300280774
NF1-P53	2	AMPKb1 S108	0.189719744	1.351725949	0.140353704	0.306315814
NF1-P53	2	IRS1 S612	0.147356104	1.344166693	0.109626362	0.306315814
NF1-P53	2	PRK1 T774/PRK2 T816	0.492186186	1.335865163	0.368440018	0.306315814
NF1-P53	2	AMPKa1 S485	0.173551816	1.331212781	0.130371206	0.306315814
NF1-P53	2	PRAS40 T246	0.210379849	1.315503715	0.159923417	0.308949708
NF1-P53	2	ERBB3 Y1289	0.239761306	1.306480341	0.183516964	0.308949708
NF1-P53	2	4EBP1 S65	0.120729161	1.284716269	0.093973404	0.314814533
NF1-P53	2	STAT1 Y701	-0.146905554	-1.261254191	0.116475771	0.321611473
NF1-P53	2	SRC Family Y416	-0.172644004	-1.100542592	0.156871715	0.401776139
NF1-P53	2	FOXO1 S256	0.161319084	1.087436909	0.148347994	0.403766118
NF1-P53	2	B-RAF S445	0.086568042	1.036768481	0.083497949	0.427878345
NF1-P53	2	IGF1R Y1135/Y1136-IR Y1150/Y1151	0.086052305	1.016182652	0.084681927	0.434472241
NF1-P53	2	STAT4 Y693	0.192308579	0.967008494	0.198869586	0.458785274
NF1-P53	2	MCSFR Y732	0.136118264	0.95601657	0.142380654	0.459650554
NF1-P53	2	EGFR	0.096651035	0.938840801	0.102947203	0.463832839
NF1-P53	2	p38 MAPK T180/Y182	-0.066818407	-0.922426986	0.072437611	0.463832839
NF1-P53	2	cABL Y245	0.113245687	0.920949879	0.122966178	0.463832839
NF1-P53	2	p70S6K T389	-0.139200662	-0.898884989	0.154859257	0.47177771
NF1-P53	2	ERK 1/2 total	0.129601234	0.777377268	0.166716007	0.538749885
NF1-P53	2	FRS2a Y436	0.101692386	0.777330153	0.130822644	0.538749885
NF1-P53	2	ERBB3 total	0.157347755	0.733829217	0.214420128	0.561931424
NF1-P53	2	Aurora AT288/BT232/CT198	0.052414213	0.723617075	0.072433633	0.561931424
NF1-P53	2	ERBB4 total	-0.085129277	-0.714727449	0.119107329	0.561931424
NF1-P53	2	Paxillin Y118	0.40248955	0.667079652	0.603360557	0.588378613
NF1-P53	2	HSP90a T5/T7	0.127216857	0.62179464	0.204596259	0.613628774
NF1-P53	2	FAK Y576/Y577	0.076011002	0.453037429	0.167780844	0.732402293
NF1-P53	2	PAK1 S199/S204-PAK2 S192/S197	0.075967466	0.413771172	0.183597774	0.754794122
NF1-P53	2	ATPcitrate Lyase S454	0.089061158	0.391078908	0.227731938	0.764192257
NF1-P53	2	S6RP S240/S244	-0.038460057	-0.368639052	0.10432985	0.77335535
NF1-P53	2	PTEN S380	-0.021371962	-0.27591531	0.077458411	0.837988619
NF1-P53	2	IGF1R Y1131/IR Y1146	0.043792192	0.236068329	0.185506424	0.860742894
NF1-P53	2	FOXO1 T24/FOXO3a T32	0.0214416	0.182521197	0.117474574	0.894284957
NF1-P53	2	PDK1 S241	-0.009597387	-0.103406735	0.092812011	0.948038149
NF1-P53	2	MST1 T183/MST2 T180	-0.008415726	-0.0901971	0.093303735	0.948751765
NF1-P53	2	p70S6K S371	-0.013011528	-0.06305636	0.20634759	0.960437771
NF1-P53	2	STAT5 Y694	0.001268889	0.015436168	0.082202321	0.987932164
NF1-MET	48	AMPKa1 S485	0.37796374	4.946710116	0.076407093	0.018034171
NF1-MET	48	PAK1 S199/S204-PAK2 S192/S197	-0.40007899	-4.819039561	0.083020483	0.018034171
NF1-MET	48	C-RAF S338	0.33997879	4.054645186	0.083849209	0.0477197
NF1-MET	48	MET Y1234/Y1235	-0.138757341	-3.791211758	0.036599734	0.058400691
NF1-MET	48	cKit Y719	-0.205340704	-3.66161783	0.056079229	0.059572304
NF1-MET	48	PTEN S380	-0.139448487	-3.091750027	0.045103416	0.110263618
NF1-MET	48	PYK2 Y402	-0.221909975	-3.05359782	0.072671645	0.110263618
NF1-MET	48	IGF1R beta total	-1.190846864	-3.038981056	0.391857285	0.110263618
NF1-MET	48	Paxillin Y118	-1.072641782	-3.026197152	0.354452049	0.110263618
NF1-MET	48	ATF2 T69/71	0.853900834	2.538571829	0.336370562	0.239282081
NF1-MET	48	EGFR Y1068	0.568572377	2.509580101	0.226560761	0.239282081
NF1-MET	48	HSP27 S82	-0.414401695	-2.319399559	0.178667661	0.312171404
NF1-MET	48	B-RAF S445	-0.141869056	-2.147974306	0.066047836	0.3283577
NF1-MET	48	STAT4 Y693	-0.217067811	-2.146893135	0.101107879	0.3283577
NF1-MET	48	JAK1 Y1022/Y1023	-0.140156149	-2.123675315	0.065996976	0.3283577
NF1-MET	48	AXL Y702	-0.19260434	-2.060228379	0.093486888	0.3283577
NF1-MET	48	ATF2 T71	0.308000079	2.041506752	0.150868999	0.3283577
NF1-MET	48	FOXO1 T24/FOXO3a T32	0.180279826	2.009693407	0.089705139	0.3283577
NF1-MET	48	SGK1 S78	0.200769041	2.007064195	0.1000312	0.3283577
NF1-MET	48	PRAS40 T246	0.126670824	1.988108033	0.063714256	0.3283577
NF1-MET	48	ATR S428	0.117317044	1.982296893	0.059182378	0.3283577
NF1-MET	48	PKCz-L T410/T403	0.383182032	1.88883495	0.202866869	0.359392363
NF1-MET	48	FRS2a Y436	-0.136031345	-1.870908783	0.0727087	0.359392363
NF1-MET	48	EGFR	-0.122447681	-1.85483888	0.066015265	0.359392363
NF1-MET	48	ERBB3 Y1289	0.079814489	1.826726654	0.043692629	0.362257368
NF1-MET	48	AKT S473	-0.179936555	-1.716076269	0.104853472	0.416719138
NF1-MET	48	LIMK1 T508/LIMK2 T505	0.223147981	1.688686794	0.132142907	0.416719138
NF1-MET	48	4EBP1 S65	-0.102675468	-1.678317444	0.061177621	0.416719138
NF1-MET	48	cAbl T735	0.08577078	1.650350497	0.051971251	0.421685598
NF1-MET	48	ERK1/2 T202/Y204	-0.185725311	-1.500794006	0.123751367	0.52142927
NF1-MET	48	eNOS S1177	-0.0786173	-1.413602386	0.055614861	0.566481485
NF1-MET	48	YAP S127	-0.119722462	-1.408627137	0.084992301	0.566481485
NF1-MET	48	MCSFR Y732	0.11587647	1.352506833	0.085675331	0.583643249
NF1-MET	48	Aurora AT288/BT232/CT198	0.079586916	1.35007624	0.058949942	0.583643249
NF1-MET	48	ERBB3 Y1197	0.077650264	1.332247073	0.058285183	0.583643249
NF1-MET	48	FAK Y576/Y577	-0.131890129	-1.310767883	0.100620507	0.586546235
NF1-MET	48	ELK-1 S383	-0.070712657	-1.20347983	0.058756827	0.644081422
NF1-MET	48	CRKII Y221	0.100750104	1.20012136	0.08394993	0.644081422
NF1-MET	48	cABL Y245	0.074552422	1.191318343	0.062579765	0.644081422
NF1-MET	48	GSK3aB S21/S9	0.096144411	1.178779481	0.081562678	0.644081422
NF1-MET	48	ERK 1/2 total	-0.045697609	-1.129934619	0.040442701	0.674948012
NF1-MET	48	Ephrin A3 Y799/A4 Y799/A5 Y833	0.060344409	1.079496162	0.055900531	0.695618534
NF1-MET	48	RAS-GRF1 S916	0.063022824	1.050403438	0.059998684	0.695618534
NF1-MET	48	AKT T308	-0.070924821	-1.048968893	0.067613846	0.695618534
NF1-MET	48	Chk1 S345	0.16047593	1.024497505	0.156638673	0.695618534
NF1-MET	48	PDK1 S241	0.109884181	1.020968175	0.10762743	0.695618534
NF1-MET	48	p90RSK S380	0.073311803	1.003218825	0.073076582	0.695618534
NF1-MET	48	mTOR S2448	-0.102220137	-0.997490811	0.102477272	0.695618534
NF1-MET	48	PRK1 T774/PRK2 T816	0.22716092	0.980105562	0.231771891	0.697952328
NF1-MET	48	p38 MAPK T180/Y182	0.073336447	0.908135058	0.080755	0.75402912
NF1-MET	48	p70S6K S371	0.079345336	0.889890787	0.089163005	0.757397037
NF1-MET	48	Acetyl CoAC S79	0.043279678	0.833547946	0.051922242	0.789218168
NF1-MET	48	ERBB3 total	0.078842399	0.82899535	0.095105961	0.789218168
NF1-MET	48	cKit Y719.1	-0.04353576	-0.810352496	0.053724472	0.793382834
NF1-MET	48	Insulin Rec beta total	0.076941321	0.75785152	0.101525588	0.822495297
NF1-MET	48	JAK2 Y1007	0.061968239	0.743313017	0.083367622	0.822495297
NF1-MET	48	PAK2 S20	-0.041619237	-0.732194507	0.056841777	0.822495297
NF1-MET	48	elF4E S209	0.061350183	0.724686088	0.084657597	0.822495297
NF1-MET	48	IGF1R Y1131/IR Y1146	-0.065404199	-0.697273547	0.093799914	0.835006176
NF1-MET	48	ERBB4 total	-0.055801468	-0.660584693	0.084472845	0.835006176
NF1-MET	48	STAT1 Y701	-0.090622465	-0.659315913	0.137449231	0.835006176
NF1-MET	48	PDGFRb Y751	0.040637743	0.657080039	0.061845956	0.835006176
NF1-MET	48	PAK1 T423/PAK2 T402	0.030554298	0.607107384	0.050327666	0.860421265
NF1-MET	48	IRS1 S612	0.048608617	0.593295138	0.08192991	0.860421265
NF1-MET	48	Cofilin S3	0.033663051	0.591051049	0.056954558	0.860421265
NF1-MET	48	p70S6K T389	-0.053843581	-0.57520891	0.093607001	0.862894592
NF1-MET	48	STAT5 Y694	-0.040637038	-0.486271077	0.083568693	0.877044712
NF1-MET	48	FOXO1 S256	0.020685928	0.480263471	0.04307204	0.877044712
NF1-MET	48	p90RSK T359/S363	0.085342308	0.458611917	0.186088291	0.877044712
NF1-MET	48	elF4G S1108	0.028573198	0.451725765	0.063253417	0.877044712
NF1-MET	48	ERBB2 Y1248	0.022343103	0.450190976	0.049630277	0.877044712
NF1-MET	48	4EBP1 T37/46	-0.031266332	-0.428262034	0.073007481	0.877044712
NF1-MET	48	FGFR Y653/Y654	0.024775964	0.413252934	0.05995351	0.877044712
NF1-MET	48	S6RP S240/S244	0.087083602	0.412707785	0.211005474	0.877044712
NF1-MET	48	PTEN total	0.033659637	0.408980929	0.082301239	0.877044712
NF1-MET	48	MEK1/2 S217/S221	0.025026013	0.406845664	0.0615123	0.877044712
NF1-MET	48	SEK1/MKK4 S80	0.031709205	0.376866596	0.08413907	0.877044712
NF1-MET	48	EGFR Y1148	-0.042305995	-0.368430913	0.114827484	0.877044712
NF1-MET	48	SAPK/JNK T183/Y185	-0.025225966	-0.359730068	0.070124708	0.877044712
NF1-MET	48	SUMO2/3 total	0.021384676	0.358908705	0.059582494	0.877044712
NF1-MET	48	PKCa-BII T638/T641.1	0.032736948	0.358506867	0.091314704	0.877044712
NF1-MET	48	EGFR Y1173	-0.018738898	-0.34580907	0.054188568	0.877044712
NF1-MET	48	Raf S259	-0.032928323	-0.345649482	0.095265073	0.877044712
NF1-MET	48	ATPcitrate Lyase S454	0.040289704	0.322310662	0.125002702	0.886868641
NF1-MET	48	FOXO3a S256	-0.011309756	-0.281400429	0.04019097	0.9119234
NF1-MET	48	IGF1R Y1135/Y1136-IR Y1150/Y1151	-0.018267631	-0.258864553	0.0705683	0.920831358
NF1-MET	48	S6RP S235/S236	0.045152057	0.236236347	0.191130863	0.922691109
NF1-MET	48	AMPKa T172	-0.014678808	-0.219498568	0.066874278	0.922691109
NF1-MET	48	MST1 T183/MST2 T180	0.011988399	0.211474763	0.056689504	0.922691109
NF1-MET	48	SRC Y527	0.019042718	0.207657342	0.091702598	0.922691109
NF1-MET	48	STAT3 Y705	0.010631514	0.158180199	0.067211407	0.939348158
NF1-MET	48	TYK2 Y1054/Y1055	0.011323118	0.156856502	0.072187748	0.939348158
NF1-MET	48	HSP90a T5/T7	0.006759779	0.150928521	0.044787949	0.939348158
NF1-MET	48	NFKB p65 S536	0.009859336	0.101787287	0.096862159	0.969489151
NF1-MET	48	AMPKb1 S108	0.005774302	0.083278346	0.06933738	0.974302478
NF1-MET	48	PKCa-BII T638/T641	-0.003882564	-0.059201386	0.065582313	0.974469857
NF1-MET	48	4EBP1 T70	-0.002416504	-0.057837829	0.041780675	0.974469857
NF1-MET	48	SRC Family Y416	-0.006148277	-0.039082924	0.15731363	0.979328004
NF1-MET	48	ALK Y1586	-1.96E-06	-4.63E-05	0.04231125	0.999963801
NF1-P53	48	p70S6K S371	-1.188965716	-14.70413955	0.080859251	5.37E-07
NF1-P53	48	Cofilin S3	0.935505427	8.510809545	0.109919676	0.000104186
NF1-P53	48	STAT3 Y705	0.642420785	8.15328966	0.078792832	0.000107972
NF1-P53	48	AKT T308	-0.815153411	-7.176297718	0.113589687	0.00029118
NF1-P53	48	PKCz-L T410/T403	-1.023016875	-6.821386732	0.14997198	0.000381664
NF1-P53	48	CRKII Y221	0.730429189	6.413123032	0.11389602	0.000572755
NF1-P53	48	PRK1 T774/PRK2 T816	-0.916501363	-5.934462616	0.154437128	0.001006921
NF1-P53	48	cABL Y245	0.35898297	5.507073199	0.0651858	0.001718896
NF1-P53	48	AXL Y702	0.323622067	5.245046716	0.061700512	0.002331113
NF1-P53	48	PDGFRb Y751	0.324597283	4.420434338	0.073431083	0.008434293
NF1-P53	48	HSP90a T5/T7	-0.356350306	-4.275722489	0.083342712	0.009401693
NF1-P53	48	SAPK/JNK T183/Y185	0.399355681	4.254391705	0.093869044	0.009401693
NF1-P53	48	ATPcitrate Lyase S454	0.954435669	4.009396519	0.238049707	0.013409643
NF1-P53	48	ERBB3 Y1289	-0.294289464	-3.814946532	0.077141177	0.017668328
NF1-P53	48	SGK1 S78	-0.551031351	-3.645740019	0.151143896	0.021128552
NF1-P53	48	PAK2 S20	-0.303591378	-3.629206001	0.083652286	0.021128552
NF1-P53	48	PKCa-BII T638/T641	-0.731892773	-3.609761183	0.202753793	0.021128552
NF1-P53	48	ATR S428	0.254886444	3.519007289	0.072431349	0.022329025
NF1-P53	48	EGFR Y1068	0.328859293	3.509537826	0.093704445	0.022329025
NF1-P53	48	Aurora AT288/BT232/CT198	-0.217101752	-3.438953087	0.063130187	0.022329025
NF1-P53	48	p38 MAPK T180/Y182	0.437365607	3.428799436	0.127556486	0.022329025
NF1-P53	48	ERBB3 total	-0.382293598	-3.420964573	0.111750236	0.022329025
NF1-P53	48	AKT S473	-0.271305264	-3.414708506	0.079451954	0.022329025
NF1-P53	48	ATF2 T71	0.523404131	3.362957619	0.15563804	0.023537137
NF1-P53	48	4EBP1 T37/46	0.259673818	3.087643825	0.084100963	0.037339208
NF1-P53	48	PKCa-BII T638/T641.1	0.324103867	3.069849701	0.105576461	0.037339208
NF1-P53	48	MST1 T183/MST2 T180	-0.245253836	-2.971174467	0.082544407	0.043163301
NF1-P53	48	ELK-1 S383	0.194285926	2.686687406	0.072314303	0.070421213
NF1-P53	48	ATF2 T69/71	4.92824451	2.666931937	1.847907868	0.070513448
NF1-P53	48	IGF1R Y1131/IR Y1146	-0.206288428	-2.529022478	0.081568444	0.087817939
NF1-P53	48	S6RP S235/S236	-1.284256801	-2.467278564	0.520515526	0.091819324
NF1-P53	48	PYK2 Y402	-0.236371173	-2.463773255	0.095938688	0.091819324
NF1-P53	48	FRS2a Y436	0.195977734	2.452512663	0.079908959	0.091819324
NF1-P53	48	ERK1/2 T202/Y204	-0.275334191	-2.376040759	0.115879406	0.102426463
NF1-P53	48	GSK3aB S21/S9	0.195463433	2.285629702	0.085518417	0.117184977
NF1-P53	48	AMPKa1 S485	0.502817468	2.159942433	0.232792069	0.140846941
NF1-P53	48	FAK Y576/Y577	-0.281971411	-2.152030979	0.131025721	0.140846941
NF1-P53	48	MCSFR Y732	-0.289477295	-2.048184043	0.141333634	0.164836444
NF1-P53	48	elF4E S209	-0.259668428	-1.94110306	0.133773643	0.191172735
NF1-P53	48	S6RP S240/S244	-0.634754883	-1.934064596	0.328197354	0.191172735
NF1-P53	48	PRAS40 T246	-0.208445063	-1.862091972	0.111941336	0.211181199
NF1-P53	48	ALK Y1586	-0.086544806	-1.800294748	0.048072576	0.226392758
NF1-P53	48	AMPKa T172	0.122843009	1.793466054	0.06849475	0.226392758
NF1-P53	48	Raf S259	-0.158437654	-1.75036374	0.090516988	0.237983813
NF1-P53	48	cKit Y719.1	-0.127652185	-1.684118643	0.07579762	0.260009307
NF1-P53	48	PTEN total	-0.63558934	-1.57251607	0.404186228	0.305673729
NF1-P53	48	SRC Y527	0.152181892	1.515055344	0.100446425	0.315011785
NF1-P53	48	C-RAF S338	0.152179573	1.499208411	0.101506616	0.315011785
NF1-P53	48	PAK1 S199/S204-PAK2 S192/S197	-0.369317218	-1.494488474	0.247119482	0.315011785
NF1-P53	48	TYK2 Y1054/Y1055	0.078381165	1.488168541	0.052669548	0.315011785
NF1-P53	48	JAK1 Y1022/Y1023	-0.125996483	-1.48726241	0.084717049	0.315011785
NF1-P53	48	ERBB3 Y1197	-0.117075464	-1.477708348	0.079227721	0.315011785
NF1-P53	48	SRC Family Y416	0.127634129	1.45584991	0.08766984	0.319492542
NF1-P53	48	FGFR Y653/Y654	0.151703263	1.436909197	0.105576095	0.319492542
NF1-P53	48	PDK1 S241	0.088973018	1.433392793	0.062071624	0.319492542
NF1-P53	48	SUMO2/3 total	0.103132847	1.407136185	0.073292726	0.326997325
NF1-P53	48	Ephrin A3 Y799/A4 Y799/A5 Y833	-0.180092097	-1.277949833	0.140922666	0.386887774
NF1-P53	48	B-RAF S445	0.100969172	1.268238144	0.079613732	0.386887774
NF1-P53	48	cAbl T735	-0.125213221	-1.263601749	0.099092314	0.386887774
NF1-P53	48	p70S6K T389	-0.153886111	-1.24316367	0.123785882	0.392281236
NF1-P53	48	Chk1 S345	0.630391381	1.228628023	0.513085628	0.394308818
NF1-P53	48	p90RSK T359/S363	0.13560333	1.067531949	0.127025079	0.490070134
NF1-P53	48	STAT4 Y693	-0.115635787	-1.040006984	0.11118751	0.500880595
NF1-P53	48	Insulin Rec beta total	0.078408158	1.029315133	0.076175075	0.500880595
NF1-P53	48	ERBB2 Y1248	-0.09450299	-0.981403598	0.096293707	0.52687515
NF1-P53	48	FOXO3a S256	-0.045673628	-0.940066001	0.048585555	0.548815244
NF1-P53	48	MEK1/2 S217/S221	0.15845465	0.909935188	0.174138391	0.562851827
NF1-P53	48	MET Y1234/Y1235	-0.098355252	-0.882576555	0.111441044	0.568244527
NF1-P53	48	STAT1 Y701	-0.3231581	-0.88045342	0.367035998	0.568244527
NF1-P53	48	PAK1 T423/PAK2 T402	-0.050512557	-0.828956087	0.060935142	0.598874899
NF1-P53	48	cKit Y719	0.052637198	0.81258753	0.064777266	0.60294147
NF1-P53	48	mTOR S2448	-0.079164867	-0.770668553	0.102722327	0.618645183
NF1-P53	48	EGFR Y1148	0.103185775	0.758926123	0.135962872	0.618645183
NF1-P53	48	Paxillin Y118	-0.196136641	-0.743697607	0.263731708	0.618645183
NF1-P53	48	PTEN S380	-0.069940382	-0.741307325	0.094347351	0.618645183
NF1-P53	48	JAK2 Y1007	0.053117456	0.737827661	0.071991685	0.618645183
NF1-P53	48	4EBP1 S65	0.077175391	0.680140851	0.113469718	0.654984852
NF1-P53	48	IRS1 S612	0.063683041	0.658489792	0.096710749	0.66350465
NF1-P53	48	ERK 1/2 total	-0.044954448	-0.644743217	0.069724578	0.665841259
NF1-P53	48	AMPKb1 S108	-0.107233733	-0.626869931	0.171062174	0.671449617
NF1-P53	48	Acetyl CoAC S79	0.054099695	0.595576941	0.090835779	0.687640734
NF1-P53	48	ERBB4 total	-0.060806728	-0.520620945	0.116796546	0.739097423
NF1-P53	48	YAP S127	0.029101588	0.47467031	0.061309055	0.76768547
NF1-P53	48	EGFR	-0.056524183	-0.443436335	0.127468542	0.784228074
NF1-P53	48	SEK1/MKK4 S80	-0.068063891	-0.427633572	0.15916405	0.787987731
NF1-P53	48	4EBP1 T70	0.037997429	0.405895785	0.093613756	0.796631623
NF1-P53	48	elF4G S1108	-0.033177858	-0.384966873	0.086183669	0.804289504
NF1-P53	48	LIMK1 T508/LIMK2 T505	-0.035473615	-0.374082289	0.094828374	0.804289504
NF1-P53	48	EGFR Y1173	-0.122134664	-0.351948796	0.347023958	0.813169445
NF1-P53	48	eNOS S1177	-0.019962912	-0.33435334	0.059706033	0.818325836
NF1-P53	48	FOXO1 T24/FOXO3a T32	-0.06477384	-0.320081991	0.202366399	0.820782828
NF1-P53	48	HSP27 S82	0.669621519	0.3086704	2.169373926	0.820957233
NF1-P53	48	RAS-GRF1 S916	-0.021866434	-0.248226928	0.088090498	0.860332418
NF1-P53	48	IGF1R Y1135/Y1136-IR Y1150/Y1151	-0.009133196	-0.180227818	0.050675841	0.905751821
NF1-P53	48	STAT5 Y694	0.013476121	0.167466405	0.080470592	0.906439401
NF1-P53	48	p90RSK S380	0.006947483	0.118612177	0.058573097	0.935922833
NF1-P53	48	NFKB p65 S536	-0.009933543	-0.081245524	0.12226573	0.95186899
NF1-P53	48	IGF1R beta total	-0.01082882	-0.064614954	0.167589995	0.95186899
NF1-P53	48	FOXO1 S256	0.013225355	0.061644904	0.214540926	0.95186899
