## Supplementary material for "p53 modulates kinase inhibitor resistance and lineage plasticity in NF1-related MPNSTs": Table 1

Gene	Forward	Reverse
Acta2	CGAAACCACCTATAACAGCATCA	GCGTTCTGGAGGGGCAAT
Cdkn1a	CTTGCACTCTGGTGTCTG	CTTGGAGTGATAGAAATCTGTCA
Cebpa	AGGTGCTGGAGTTGACCAGT	CAGCCTAGAGATCCAGCGAC
Col11a1	GACCAGAAGACACACTGAAAGCA	TCCATGCCATCTGAGTAGTCAAGA
Fabp7	CTCTGGGCGTGGGCTTT	TTCCTGACTGATAATCACAGTTGGTT
Fbln2	AGTGGCCGTAAGTATGCTGC	GGAAGCTGGTAGCAAATGAGC
Map2	TCTAAAGAACATCCGTCACAGG	GGTGAGCATTGTCAAGTGAGC
Ppia	GGCAAATGCTGGACCAAAC	CATTCCTGGACCCAAAACG
S100B	CTGGAGAAGGCCATGGTTGC	CTCCAGGAAGTGAGAGAGCT
Sox9	TCCACGAAGGGTCTCTTCTC	AGGAAGCTGGCAGACCAGTA
Spp1	TCTCCTTGCGCCACAGAATG	TCCTTAGACTCACCGCTCTT
Synpo	CATCGGACCTTCTTCCTGTG	TCGGAGTCTGTGGGTGAG
Tubb5	ATGCCATGTTCATCGCTTAT	TTGTTCGGTACCTACATTGG
Vcam1	TCGCTCAAATCGGTGACTC	ACAGGCTCCATGGTCAGAAC
